# The RNA virome of intertidal kelp in New Zealand reveals novel viral lineages associated with unhealthy kelp

**DOI:** 10.64898/2026.02.05.704085

**Authors:** Lily E. M. Harvey, Stephanie J. Waller, Rebecca K. French, Jemma L. Geoghegan, Ceridwen I. Fraser

## Abstract

Pathogens can have major impacts on ecosystem function, especially when they infect foundational taxa such as habitat-forming kelp. Understanding which potentially pathogenic microbes are in an ecosystem is increasingly important as environmental change intensifies ecosystem imbalances, yet few studies have examined which viruses are associated with key habitat-forming macroalgae. Here, we screened multiple populations of intertidal / shallow-subtidal macroalgae in New Zealand for viruses. Samples were collected from three southern bull kelp species: *Durvillaea antarctica*, *Durvillaea poha* and *Durvillaea willana*. Total RNA was extracted and sequenced from both obviously ‘unhealthy’ kelp tissue and apparently ‘healthy’ tissue. We identified several novel viruses belonging to the families *Mitoviridae*, *Narnaviridae*, *Partitiviridae*, *Totiviridae*, and the recently proposed Ormycovirus group. Viral abundance and diversity were notably higher at Lawyer’s Head (the site closest to a city) compared to other sites, especially in unhealthy kelp samples. The elevated viral presence at Lawyer’s Head may indicate that human impacts, such as pollution, are influencing viral prevalence. This study reveals that coastal macroalgae in New Zealand host diverse viral lineages, some likely pathogenic, and hints at the potential influence of anthropogenic pollution on marine virome composition.
