## Supplementary Tables for "The RNA virome of intertidal kelp in New Zealand reveals novel viral lineages associated with unhealthy kelp"

### Sheet: Summary
This file contains 5 tables of sample collection data
Contents:	Description:
Table1_SupplementaryData	Distribution of samples collected across sites and Durvillaea species
Table2_SupplementaryData	Descriptions of symptoms of unhealthy looking Durvillaea
Table3_SupplementaryData	Kelp libraries, number of samples pooled, number of samples available to pool, the volume (µl) of individual samples per library and the total volume (µl) of the library
Table4_SupplementaryData	Virus sequencing data and abundance (Reads per million (RPM)) of each viral taxa at the family level for each library
Table5_SupplementaryData	Top hits from the NCBI database

### Sheet: Table1_SupplementaryData
Supplementary Table 1. Distribution of samples collected across sites and Durvillaea species
			D. antartica	D. antartica	D. poha	D. poha	D. willana	D. willana
Site	Coordinates	Date	Unhealthy	Healthy	Unhealthy	Healthy	Unhealthy	Healthy
Tautuku Peninsula	46.61078°S, 169.43465°E	01.03.24	4	3	22	5	9	5
Brighton Beach	45.94799°S, 170.33624°E 45.94940°S, 170.33469°E	12.04.24	2	1	16	5	7	5
Lawyer's Head	45.90889°S, 170.53178°E	30.04.24	7	2	17	4	6	5
Brighton Beach	45.94815°S, 170.33659°E	02.05.24	1	1	11	5	3	3

### Sheet: Table2_SupplementaryData
Supplementary Table 2. Descriptions of symptoms of unhealthy looking Durvillaea
Sample ID	Date Collected	Site	Coordinates	Species	Unhealthy	Description of Symptoms
TD1 1.3	01.03.2024	Tautuku Peninsula	46.61078°S, 169.43465°E	D. poha	Y	Small brown spots (~3-5 mm)
TD2 1.3	01.03.2024	Tautuku Peninsula	46.61078°S, 169.43465°E	D. poha	Y	Split with bulbous growths and deformed tissue. Possibly epiphytes
TD3 1.3	01.03.2024	Tautuku Peninsula	46.61078°S, 169.43465°E	D. antarctica	Y	Small dark brown spots across blade (<5 mm)
TD4 1.3	01.03.2024	Tautuku Peninsula	46.61078°S, 169.43465°E	D. poha	Y	Light brown spots, not all circular or even (>1 cm) across blade
TD5 1.3	01.03.2024	Tautuku Peninsula	46.61078°S, 169.43465°E	D. poha	Y	Dark, raised, irregular warts (>5 mm) across blade
TD6 1.3	01.03.2024	Tautuku Peninsula	46.61078°S, 169.43465°E	D. antarctica	Y	Very small, yellow, raised warts (~2-3 mm)
TD7 1.3	01.03.2024	Tautuku Peninsula	46.61078°S, 169.43465°E	D. antarctica	Y	Raised dark purple/red and orange warts (<7 mm) across blade
TD8 1.3	01.03.2024	Tautuku Peninsula	46.61078°S, 169.43465°E	D. willana	Y	Patch of blade with bubbly/blistering looking surface (~5 cm)
TD9 1.3	01.03.2024	Tautuku Peninsula	46.61078°S, 169.43465°E	D. willana	Y	Raised, dark warts varying in size across a small section of blade (~ 5cm)
TD10 1.3	01.03.2024	Tautuku Peninsula	46.61078°S, 169.43465°E	D. willana	Y	Large yellow wart (>1cm) and tiny, clear warts across blade
TD11 1.3	01.03.2024	Tautuku Peninsula	46.61078°S, 169.43465°E	D. antarctica	Y	Blade with textured, webbed pattern of lighter patches and darker indents
TD12 1.3	01.03.2024	Tautuku Peninsula	46.61078°S, 169.43465°E	D. poha	Y	Tough, textured blade, with darker and lighter areas and irregular raised patches
TD13 1.3	01.03.2024	Tautuku Peninsula	46.61078°S, 169.43465°E	D. poha	Y	Blade split open, textured growth inside with large yellow wart in the middle
TD14 1.3	01.03.2024	Tautuku Peninsula	46.61078°S, 169.43465°E	D. poha	Y	Blade has textured appearane with web of shallow wrinkles and larger dents, blade split, some holes and dark indents
TD15 1.3	01.03.2024	Tautuku Peninsula	46.61078°S, 169.43465°E	D. poha	Y	Blade small and split around edges, irregular dark brown splotchy indents, orange/brown coloured bade
TD16 1.3	01.03.2024	Tautuku Peninsula	46.61078°S, 169.43465°E	D. poha	Y	Orange/yellow/brown, small, irregular shaped warts across blade, with light and dark patches across blade
TD17 1.3	01.03.2024	Tautuku Peninsula	46.61078°S, 169.43465°E	D. poha	Y	Varying sized flattened, yellow/ brown mottled warts (<5 mm and >1 cm)
TD18 1.3	01.03.2024	Tautuku Peninsula	46.61078°S, 169.43465°E	D. poha	Y	Puffed up bladder with webbed pattern of dark shallow grooves across blade, lots of bite marks
TD19 1.3	01.03.2024	Tautuku Peninsula	46.61078°S, 169.43465°E	D. poha	Y	Split edges with darker, solid, bulbous edge inside
TD20 1.3	01.03.2024	Tautuku Peninsula	46.61078°S, 169.43465°E	D. poha	Y	Heptagon shaped ingraved mark with deep grooves within a dark coloured spot (>1 cm)
TD21 1.3	01.03.2024	Tautuku Peninsula	46.61078°S, 169.43465°E	D. poha	Y	Lighter-coloured, flattened wart (<5 mm)
TD22 1.3	01.03.2024	Tautuku Peninsula	46.61078°S, 169.43465°E	D. poha	Y	Varying sized brown splotches and speckles (<1 cm)
TD23 1.3	01.03.2024	Tautuku Peninsula	46.61078°S, 169.43465°E	D. poha	Y	Dark brown spots (<6 mm)
TD24 1.3	01.03.2024	Tautuku Peninsula	46.61078°S, 169.43465°E	D. poha	Y	Many small brown spots and speckles of varying sizes sizes (<3 mm)
TD25 1.3	01.03.2024	Tautuku Peninsula	46.61078°S, 169.43465°E	D. poha	Y	Large brown patch, slight pimply texture (~3 cm)
TD26 1.3	01.03.2024	Tautuku Peninsula	46.61078°S, 169.43465°E	D. poha	Y	Brown speckles and marks near the edge of the blade
TD27 1.3	01.03.2024	Tautuku Peninsula	46.61078°S, 169.43465°E	D. willana	Y	Light coloured, flat wart (~ 2 cm)
TD28 1.3	01.03.2024	Tautuku Peninsula	46.61078°S, 169.43465°E	D. willana	Y	Varying sized, small, light-coloured, irregular shaped, slightly raised lesions across blade
TD29 1.3	01.03.2024	Tautuku Peninsula	46.61078°S, 169.43465°E	D. willana	Y	Flat, mottled light and dark patches
TD30 1.3	01.03.2024	Tautuku Peninsula	46.61078°S, 169.43465°E	D. poha	Y	Rough, textured, irrugular, raised patches, and multiple brown speckles and some small dark warts
TD31 1.3	01.03.2024	Tautuku Peninsula	46.61078°S, 169.43465°E	D. willana	Y	Depressed lesion with some dark colouration inside and irregular shaped edges
TD32 1.3	01.03.2024	Tautuku Peninsula	46.61078°S, 169.43465°E	D. willana	Y	Yellow spot with diffuse edges (~2 cm)
TD33 1.3	01.03.2024	Tautuku Peninsula	46.61078°S, 169.43465°E	D. willana	Y	Patch of mottled and speckled yellow
TD34 1.3	01.03.2024	Tautuku Peninsula	46.61078°S, 169.43465°E	D. poha	Y	Irregular shaped brown spots (<1 cm)
TD35 1.3	01.03.2024	Tautuku Peninsula	46.61078°S, 169.43465°E	D. poha	Y	Split blade with brownish bulbous growths inside where split begins
BD1 12.4	12.04.2024	Brighton Beach	45.94799°S, 170.33624°E	D. antarctica	Y	Round brown indent (~1 cm)
BD2 12.4	12.04.2024	Brighton Beach	45.94799°S, 170.33624°E	D. poha	Y	Small round yellow warts with brown flecks inside
BD3 12.4	12.04.2024	Brighton Beach	45.94799°S, 170.33624°E	D. poha	Y	Small, light brown spots (>5 mm)
BD4 12.4	12.04.2024	Brighton Beach	45.94799°S, 170.33624°E	D. poha	Y	Many, varying sized, irregular shaped yellow/orange warts across blade (<1 cm)
BD5 12.4	12.04.2024	Brighton Beach	45.94799°S, 170.33624°E	D. poha	Y	Large, round patches with purple/brown velvet-like appearance across blade
BD6 12.4	12.04.2024	Brighton Beach	45.94799°S, 170.33624°E	D. poha	Y	Small brown dented spots across blade (<3 mm)
BD7 12.4	12.04.2024	Brighton Beach	45.94799°S, 170.33624°E	D. poha	Y	Multiple large blade perforations (some spanning full width of blade), with mixed smooth and irregular edges. Mottled brown patches
BD8 12.4	12.04.2024	Brighton Beach	45.94799°S, 170.33624°E	D. poha	Y	Multiple large brown patches (~3 - 7 cm)
BD9 12.4	12.04.2024	Brighton Beach	45.94799°S, 170.33624°E	D. poha	Y	Large brown patches, blade edges are not smooth and expose inside of the blade, blade texture is more webbed and puffy with fine grooves
BD10 12.4	12.04.2024	Brighton Beach	45.94799°S, 170.33624°E	D. poha	Y	Small clear warts across whole blade
BD11 12.4	12.04.2024	Brighton Beach	45.94799°S, 170.33624°E	D. antarctica	Y	Brown indent (~3 cm) with slit in middle
BD12 12.4	12.04.2024	Brighton Beach	45.94799°S, 170.33624°E	D. poha	Y	Textured blade with irregular-shaped, indented brown spots across blade (<2 cm) and many holes across blade
BD13 12.4	12.04.2024	Brighton Beach	45.94799°S, 170.33624°E	D. poha	Y	Raised clear and brown warts and spots ranging in size (<1 cm). No honeycomb structure inside blade
BD14 12.4	12.04.2024	Brighton Beach	45.94799°S, 170.33624°E	D. poha	Y	No honeycomb inside blade, lots of tissue deformities and perforations, blade texture is more webbed and puffy with fine grooves, small clear warts across blade
BD15 12.4	12.04.2024	Brighton Beach	45.94799°S, 170.33624°E	D. poha	Y	Orange, raised, irregular-shaped wart (~1 cm)
BD16 12.4	12.04.2024	Brighton Beach	45.94799°S, 170.33624°E	D. poha	Y	Many small mottled brown warts ranging in size (<5 mm)
BD17 12.4	12.04.2024	Brighton Beach	45.94940°S, 170.33469°E	D. willana	Y	Light-coloured, irregular-shaped, cracked, lesion (~7 mm)
BD18 12.4	12.04.2024	Brighton Beach	45.94940°S, 170.33469°E	D. willana	Y	Raised dark round warts, varying in size (<1 cm)
BD19 12.4	12.04.2024	Brighton Beach	45.94940°S, 170.33469°E	D. willana	Y	Clusters (<3 cm) of small mottled, diffuse edged, yellow patches
BD20 12.4	12.04.2024	Brighton Beach	45.94940°S, 170.33469°E	D. willana	Y	Large, rough textured patch (~10 cm long), mottled orange and dark brown colours, really thick/tough blade when cutting
BD21 12.4	12.04.2024	Brighton Beach	45.94940°S, 170.33469°E	D. willana	Y	Small, light-coloured circles (~2 mm)
BD22 12.4	12.04.2024	Brighton Beach	45.94940°S, 170.33469°E	D. willana	Y	Light-coloured lesion (~1 cm) with small hole in middle
BD23 12.4	12.04.2024	Brighton Beach	45.94940°S, 170.33469°E	D. willana	Y	Dark spot (~1 cm) with light coloured cracks inside
BD24 12.4	12.04.2024	Brighton Beach	45.94940°S, 170.33469°E	D. poha	Y	Small, varying sized, yellow warts (<1 cm) across blade. Lots of perforations including holes, and slits along blade
BD25 12.4	12.04.2024	Brighton Beach	45.94940°S, 170.33469°E	D. poha	Y	Split blade egde (not separated, sides still joined). Blade has multiple perforations and a slightly wrinkled texture
LD1 30.4	30.04.2024	Lawyer's Head	45.90889°S, 170.53178°E	D. antarctica	Y	Irregular shaped perforation (~3 cm long) with black sludge inside
LD2 30.4	30.04.2024	Lawyer's Head	45.90889°S, 170.53178°E	D. antarctica	Y	Small yellow wart (~2 mm)
LD3 30.4	30.04.2024	Lawyer's Head	45.90889°S, 170.53178°E	D. poha	Y	Dark, concave dent on both sides of blade and hardened blade no honeycomb (~2 cm)
LD4 30.4	30.04.2024	Lawyer's Head	45.90889°S, 170.53178°E	D. poha	Y	Yellow wart (~4 mm)
LD5 30.4	30.04.2024	Lawyer's Head	45.90889°S, 170.53178°E	D. antarctica	Y	Slighty split on one side with green sludge inside
LD6 30.4	30.04.2024	Lawyer's Head	45.90889°S, 170.53178°E	D. poha	Y	Large brown spots (<10 cm), no honeycomb
LD7 30.4	30.04.2024	Lawyer's Head	45.90889°S, 170.53178°E	D. poha	Y	Small, yellow, irreglar, mottled warts across all blades
LD8 30.4	30.04.2024	Lawyer's Head	45.90889°S, 170.53178°E	D. poha	Y	Light/dark brown mottled, flattened warts on both sides of blade
LD9 30.4	30.04.2024	Lawyer's Head	45.90889°S, 170.53178°E	D. poha	Y	Brown spots with darker rim and spot in centre, irregular perimeter
LD10 30.4	30.04.2024	Lawyer's Head	45.90889°S, 170.53178°E	D. poha	Y	Dark, concave spot on both sides of blade (~1 cm)
LD11 30.4	30.04.2024	Lawyer's Head	45.90889°S, 170.53178°E	D. antarctica	Y	Small yellow wart (~2 mm)
LD12 30.4	30.04.2024	Lawyer's Head	45.90889°S, 170.53178°E	D. poha	Y	Large, round patches with red/purple/brown velvet-like appearance across blade, no honeycomb
LD13 30.4	30.04.2024	Lawyer's Head	45.90889°S, 170.53178°E	D. willana	Y	Small yellow warts with dark centre (~1mm)
LD14 30.4	30.04.2024	Lawyer's Head	45.90889°S, 170.53178°E	D. willana	Y	Area with dent and patch of yellow tissue, small yellow warts with dark centre on blade
LD15 30.4	30.04.2024	Lawyer's Head	45.90889°S, 170.53178°E	D. poha	Y	Large, round patches with purple/brown velvet-like appearance across blade, surrounded by circle of yellowed tissue
LD16 30.4	30.04.2024	Lawyer's Head	45.90889°S, 170.53178°E	D. willana	Y	Varying sized (<1 cm), yellow warts across blade, some with cracks in the centre
LD17 30.4	30.04.2024	Lawyer's Head	45.90889°S, 170.53178°E	D. willana	Y	Small yellow warts (<5 mm) and small red epiphytes covering multiple blades
LD18 30.4	30.04.2024	Lawyer's Head	45.90889°S, 170.53178°E	D. willana	Y	Small yellow warts (1 mm - 1 cm), small red/purple epiphytes, irregular dark brown patches (~3 cm), covering blade
LD19 30.4	30.04.2024	Lawyer's Head	45.90889°S, 170.53178°E	D. willana	Y	Large, mottled orange/yellow/brown, irregular shaped patches (~5 cm) across blade
LD20 30.4	30.04.2024	Lawyer's Head	45.90889°S, 170.53178°E	D. antarctica	Y	Dark spot, concave both sides, no honeycomb in spot (~2 cm)
LD21 30.4	30.04.2024	Lawyer's Head	45.90889°S, 170.53178°E	D. antarctica	Y	Light/yellow mottled splotches/patches across blade
LD22 30.4	30.04.2024	Lawyer's Head	45.90889°S, 170.53178°E	D. poha	Y	Dark webbed pattern across blade
LD23 30.4	30.04.2024	Lawyer's Head	45.90889°S, 170.53178°E	D. antarctica	Y	Light coloured warts along blade (<7 mm), some warts raised and bubbly, others flat
LD24 30.4	30.04.2024	Lawyer's Head	45.90889°S, 170.53178°E	D. poha	Y	Dark brown, elipse-shaped proliferation (~5 cm long), half a blade width deep
LD25 30.4	30.04.2024	Lawyer's Head	45.90889°S, 170.53178°E	D. poha	Y	Small orange wart (~3 mm) with dark spot in centre, multiple in small area
LD26 30.4	30.04.2024	Lawyer's Head	45.90889°S, 170.53178°E	D. poha	Y	Slightly raised spots, light outside, dark inside (~2 cm)
LD27 30.4	30.04.2024	Lawyer's Head	45.90889°S, 170.53178°E	D. poha	Y	Several large yellow discoloured areas, diffuse edges, some with dark rings (~4 cm)
LD28 30.4	30.04.2024	Lawyer's Head	45.90889°S, 170.53178°E	D. poha	Y	Large, dark brown, mottled, elipse, patch (~8 cm long) with reduced honeycomb structure in patch
LD29 30.4	30.04.2024	Lawyer's Head	45.90889°S, 170.53178°E	D. poha	Y	Varying sized, irregular, light-coloured indents/proliferations across blade (3 mm - 2 cm)
LD30 30.4	30.04.2024	Lawyer's Head	45.90889°S, 170.53178°E	D. poha	Y	Varying sized, light-coloured, flattened warts across blade (<1 cm)
SD1 2.5	02.05.2024	Brighton Beach	45.94815°S, 170.33659°E	D. willana	Y	Large yellow/brown mottled patch with irregular edge. Two on blade (~8 cm)
SD2 2.5	02.05.2025	Brighton Beach	45.94815°S, 170.33659°E	D. willana	Y	Large yellow/brown mottled spot with irregular edge and darker centre. Three on blade (~5 cm)
SD3 2.5	02.05.2026	Brighton Beach	45.94815°S, 170.33659°E	D. poha	Y	Dark patches with no honeycomb covering large areas of blade
SD4 2.5	02.05.2027	Brighton Beach	45.94815°S, 170.33659°E	D. poha	Y	Warts with dimple in middle and darker centre (~1 cm)
SD5 2.5	02.05.2028	Brighton Beach	45.94815°S, 170.33659°E	D. poha	Y	Dark dimples, concave both sides of blade (~2 cm), some split in middle/starting to split
SD6 2.5	02.05.2029	Brighton Beach	45.94815°S, 170.33659°E	D. poha	Y	Large dark wart with pimply texture on surface, surrounded by darker ring (~4 cm)
SD7 2.5	02.05.2030	Brighton Beach	45.94815°S, 170.33659°E	D. poha	Y	Many dark scratch/wrinkle marks acrosss whole blade, reduced internal honeycomb structure
SD8 2.5	02.05.2031	Brighton Beach	45.94815°S, 170.33659°E	D. poha	Y	Dark brown patch with diffuse edge (~10 cm), no honeycomb structure in patch
SD9 2.5	02.05.2032	Brighton Beach	45.94815°S, 170.33659°E	D. willana	Y	Dark brown/purple spot (~4 cm)
SD10 2.5	02.05.2033	Brighton Beach	45.94944°S, 170.33454°E	D. antarctica	Y	Brown oval dent on both sides of blade (~2 cm long) with split in middle
SD11 2.5	02.05.2034	Brighton Beach	45.94815°S, 170.33659°E	D. poha	Y	Dark indents across blade, some with holes in centre, multiple across blade (<3 cm)
SD12 2.5	02.05.2035	Brighton Beach	45.94815°S, 170.33659°E	D. poha	Y	Raised, irregular, light-coloured warts with dark ring in centre, multiple across blade varying sized (<1 cm)
SD13 2.5	02.05.2036	Brighton Beach	45.94815°S, 170.33659°E	D. poha	Y	Thick, solid, yellow wart spanning both sides of blade (~1 cm)
SD14 2.5	02.05.2037	Brighton Beach	45.94815°S, 170.33659°E	D. poha	Y	Patch with alternating light and dark rings (~5 cm), no honeycomb in blade
SD15 2.5	02.05.2038	Brighton Beach	45.94815°S, 170.33659°E	D. poha	Y	Multiple black spots surrounded by lighter ring (<5 mm)

### Sheet: Table3_SupplementaryData
Supplementary Table 3. Kelp libraries, number of samples pooled, number of samples available to pool, the volume (µl) of individual samples per library and the total volume (µl) of the library
Library Name	Site	Date collected	Species	Health status	Number of samples pooled	Number of samples available to pool	μl per sample	Overall μl
BAC	Brighton Beach	12.04.24 & 02.05.24	D. antarctica	Healthy	2	2	40	80
BAD	Brighton Beach	12.04.24 & 02.05.24	D. antarctica	Diseased	3	3	30	90
BPC	Brighton Beach	12.04.24 & 02.05.24	D. poha	Healthy	10	10	10	100
BPD	Brighton Beach	12.04.24 & 02.05.24	D. poha	Diseased	20	27	6	120
BWC	Brighton Beach	12.04.24 & 02.05.24	D. willana	Healthy	8	8	13	104
BWD	Brighton Beach	12.04.24 & 02.05.24	D. willana	Diseased	10	10	10	100
LAC	Lawyer's Head	30.04.24	D. antarctica	Healthy	2	2	40	80
LAD	Lawyer's Head	30.04.24	D. antarctica	Diseased	10	10	10	100
LPC	Lawyer's Head	30.04.24	D. poha	Healthy	4	4	25	100
LPD	Lawyer's Head	30.04.24	D. poha	Diseased	14	14	8	112
LWC	Lawyer's Head	30.04.24	D. willana	Healthy	5	5	20	100
LWD	Lawyer's Head	30.04.24	D. willana	Diseased	6	6	18	108
TAC	Tautuku Peninsula	01.03.24	D. antarctica	Healthy	3	3	30	90
TAD	Tautuku Peninsula	01.03.24	D. antarctica	Diseased	4	4	25	100
TPC	Tautuku Peninsula	01.03.24	D. poha	Healthy	5	5	20	100
TPD	Tautuku Peninsula	01.03.24	D. poha	Diseased	18	22	6	108
TWC	Tautuku Peninsula	01.03.24	D. willana	Healthy	5	5	20	100
TWD	Tautuku Peninsula	01.03.24	D. willana	Diseased	9	9	12	108

### Sheet: Table4_SupplementaryData
Supplementary Table 4. Virus sequencing data and abundance (Reads per million (RPM)) of each viral taxa at the family level for each library
Library Name	Health status	Site	Number raw reads prior QC	Number individuals in pool	RNA conc (ng/μl)	% Viral reads	Endornaviridae	Mitoviridae	Narnaviridae	Ormycovirus	Partitiviridae	Totiviridae	Cyanophage	Unclassified	Notes
BAC	Healthy	Brighton Beach	60975923	2	14.3	0.0229358	0	0	7571.43	0	0	0	0	0
BAD	Diseased	Brighton Beach	114553386	3	5.7	0.0121951	0	0	108.212	0	0	0	0	0
BPC	Healthy	Brighton Beach	4329728	10	4.9	0.0020141	0	0	0	4754.11	0	0	0	0
BPD	Diseased	Brighton Beach	28843612	20	5.2	0.0257353	0	0	783.813	7317.77	130.67	0	0	0
BWC	Healthy	Brighton Beach	153976357	8	9.9	0.012285	0	0	0	8517.72	0	0	0.12989	0
BWD	Diseased	Brighton Beach	81477866	10	5.9	0.0226986	0	0	0	17361.7	0	278.235	0	0
LAC	Healthy	Lawyer's Head	47247461	2	17.2	0.021097	0	0	9886.44	0	0	0	0	0
LAD	Diseased	Lawyer's Head	42054876	10	7.6	0.0405728	0	575.724	5975.07	0	79.7529	0	0	28541
LPC	Healthy	Lawyer's Head	641575	4	7.1	NA	NA	NA	NA	NA	NA	NA	NA	NA	Sequencing Failed
LPD	Diseased	Lawyer's Head	67731481	14	8.4	0.0162192	4071.12	13.0811	3684.36	14092	0	1293.58	0	0
LWC	Healthy	Lawyer's Head	227811587	5	11.8	0.00187463	0	9.79318	0	12921.5	0	0	0	0.00877918
LWD	Diseased	Lawyer's Head	2687466	6	7.9	0	0	0	0	0	0	0	0	0	Removed for analysis
TAC	Healthy	Tautuku Peninsula	216982714	3	12.8	0.002309	0	0	18886.3	0	0	0	0	0
TAD	Diseased	Tautuku Peninsula	732957	4	5.5	0.0444444	0	0	4475.02	0	0	0	0	0
TPC	Healthy	Tautuku Peninsula	4712487	5	5.5	0.0253165	0	0	0	18202.3	0	0	0	0
TPD	Diseased	Tautuku Peninsula	30079807	18	4.3	0.0151515	0	0	0	12676.1	0	0	0	0
TWC	Healthy	Tautuku Peninsula	190363696	5	8.1	0.00270429	0	0	0	6059.69	0	0	0	11.0263
TWD	Diseased	Tautuku Peninsula	23676502	9	6	0.0231481	0	0	0	3330.39	0	0	0	0

### Sheet: Table5_SupplementaryData
Supplementary Table 5. Top hits from the NCBI database
Library Name	Virus Name	Transcript ID	Family/ Group	Host	Site	Health status	Sequence length (aa)	Top viral aminio acid seqeunce hit in NCBI nr Database (GenBank Accession)	AA similarity (%)	e-value	Query cover (%)
LAD	Kelp-associated mitovirus 1	LAD_k141_586	Mitoviridae	D. antarctica	Lawyer's Head	Diseased	99	Proteus mito-like virus DAZ87243.1	0.4653	3e-16	98
LAD	Kelp-associated mitovirus 2	LAD_k141_160	Mitoviridae	D. antarctica	Lawyer's Head	Diseased	157	Ripatrop virus WZH61242.1	0.4459	4e-39	100
LAD	Kelp mitovirus 1	LAD_k141_409	Mitoviridae	D. antarctica	Lawyer's Head	Diseased	85	Mitovirus sp. BDC79612.1 & BDC79614.1	0.5862	3e-22	100
LAD	Kelp mitovirus 2	LAD_k141_617	Mitoviridae	D. antarctica	Lawyer's Head	Diseased	78	Mitovirus sp. BDC79612.1	0.5	3e-11	97
LWC	Kelp-associated mitovirus 3	LWC_k141_4601	Mitoviridae	D. willana	Lawyer's Head	Healthy	145	Mitoviridae sp. URG16825.1	0.4559	1e-18	92
BAD	Kelp-associated narnavirus 1	BAD_k141_153	Narnaviridae	D. antarctica	Brighton Beach	Diseased	1098	Plasmopara viticola lesion associated narnavirus 10 QIR30289.1	0.5284	0	96
LAD	Kelp-associated narnavirus 1	LAD_k141_422	Narnaviridae	D. antarctica	Lawyer's Head	Diseased	475	Plasmopara viticola lesion associated narnavirus 10 QIR30289.1	0.4812	6e-132	99
LPD	Kelp-associated narnavirus 1	LPD_k141_3518	Narnaviridae	D. poha	Lawyer's Head	Diseased	537	Plasmopara viticola lesion associated narnavirus 10 QIR30289.1	0.5803	0	96
TAD	Kelp-associated narnavirus 1	TAD_k141_24	Narnaviridae	D. antarctica	Tautuku Peninsula	Diseased	191	Plasmopara viticola lesion associated narnavirus 10 QIR30289.1	0.6178	1e-72	100
BAC	Kelp-associated narnavirus 1	BAC_k141_788	Narnaviridae	D. antarctica	Brighton Beach	Healthy	584	Plasmopara viticola lesion associated narnavirus 10 QIR30289.1	0.5616	0	100
TAC	Kelp-associated narnavirus 1	TAC_k141_19330	Narnaviridae	D. antarctica	Tautuku Peninsula	Healthy	518	Plasmopara viticola lesion associated narnavirus 10 QIR30289.1	0.5897	0	100
LAC	Kelp-associated narnavirus 1	LAC_k141_367	Narnaviridae	D. antarctica	Lawyer's Head	Healthy	572	Plasmopara viticola lesion associated narnavirus 10 QIR30289.1	0.5612	0	100
BPD	Kelp-associated narnavirus 2	BPD_k141_310	Narnaviridae	D. poha	Brighton Beach	Diseased	238	Blattella germanica narna-like virus 1 DBA56653.1	0.4727	6e-53	92
LPD	Kelp-associated narnavirus 2	LPD_k141_2996	Narnaviridae	D. poha	Lawyer's Head	Diseased	1002	Blattella germanica narna-like virus 1 DBA56653.1	0.4524	0	95
BAD	Kelp-associated narnavirus 3	BAD_k141_1022	Narnaviridae	D. antarctica	Brighton Beach	Diseased	1045	Blattella germanica narna-like virus 1 DBA56653.1	0.4326	0	95
LAD	Kelp-associated narnavirus 4	LAD_k141_676	Narnaviridae	D. antarctica	Lawyer's Head	Diseased	108	Narnaviridae sp. UJQ92711.1	0.6168	7e-36	99
TPC	Kelp-associated ormycovirus 1	TPC_k141_59	Ormycovirus	D. poha	Tautuku Peninsula	Healthy	606	Phytophthora cinnamomi ormycovirus 9-16 XDO01627.1	0.3667	1e-105	90
TPD	Kelp-associated ormycovirus 1	TPD_k141_60	Ormycovirus	D. poha	Tautuku Peninsula	Diseased	536	Phytophthora cinnamomi ormycovirus 9-16 XDO01627.1	0.2918	1e-22	58
LPD	Kelp-associated ormycovirus 1	LPD_k141_1446	Ormycovirus	D. poha	Lawyer's Head	Diseased	964	Phytophthora cinnamomi ormycovirus 9-16 XDO01627.1	0.3338	5e-104	72
BPC	Kelp-associated ormycovirus 1	BPC_k141_85	Ormycovirus	D. poha	Brighton Beach	Healthy	198	Phytophthora cinnamomi ormycovirus 9-16 XDO01627.1	0.3608	1e-23	96
BPD	Kelp-associated ormycovirus 1	BPD_k141_44	Ormycovirus	D. poha	Brighton Beach	Diseased	631	Phytophthora cinnamomi ormycovirus 9-16 XDO01627.1	0.3728	5e-107	86
BPD	Kelp-associated ormycovirus 2	BPD_k141_439	Ormycovirus	D. poha	Brighton Beach	Diseased	159	Phytophthora cinnamomi ormycovirus 9-16 XDO01627.1	0.4329	7e-33	98
LPD	Kelp-associated ormycovirus 2	LPD_k141_2979	Ormycovirus	D. poha	Lawyer's Head	Diseased	996	Phytophthora cinnamomi ormycovirus 9-16 XDO01627.1	0.3384	5e-111	70
LAD	Kelp-associated partitivirus 1	LAD_k141_553	Partiviridae	D. antarctica	Lawyer's Head	Diseased	105	Partitiviridae sp. UDL14432.1	0.7426	2e-46	96
BPD	Kelp-associated partitivirus 2	BPD_k141_308	Partiviridae	D. poha	Brighton Beach	Diseased	116	Aegean partiti-like virus DAZ87271.1	0.3394	4e-15	93
LAD	Kelp-associated partitivirus 3	LAD_k141_212	Partiviridae	D. antarctica	Lawyer's Head	Diseased	566	Diatom colony associated dsRNA virus 2 YP_009551448.1	0.3712	4e-93	84
LPD	Kelp-associated toti-like virus 1	LPD_k141_2416	Totiviridae	D. poha	Lawyer's Head	Diseased	116	Diatom totivirus 1 BBZ90080.1	0.6034	3e-42	100
LPD	Kelp-associated toti-like virus 2	LPD_k141_1778	Totiviridae	D. poha	Lawyer's Head	Diseased	129	Diatom totivirus 1 BBZ90080.1	0.4462	8e-28	100
LPD	Kelp-associated toti-like virus 3	LPD_k141_3323	Totiviridae	D. poha	Lawyer's Head	Diseased	177	Diatom colony associated virus-Like RNA Segment 4 BAU79524.1	0.5429	9e-57	98
BWD	Kelp-associated toti-like virus 4	BWD_k141_368	Totiviridae	D. willana	Brighton Beach	Diseased	164	Phytophthora palustris toti-like virus 5-2 WAK73616.1	0.3987	1e-35	93
